# Mechanosensitive calcium signaling in filopodia

**DOI:** 10.1101/2020.10.21.346247

**Authors:** Artem K. Efremov, Mingxi Yao, Michael P. Sheetz, Alexander D. Bershadsky, Boris Martinac, Jie Yan

**Author notes:** These authors equally contributed to the study (Artem K. Efremov, Mingxi Yao). Correspondence and requests for materials should be addressed to: A.K.E. and J.Y.

## Abstract

Filopodia are ubiquitous membrane projections that play crucial role in guiding cell migration on rigid substrates and through extracellular matrix by utilizing yet unknown mechanosensing molecular pathways. As recent studies show that Ca^2+^ channels localized to filopodia play an important role in regulation of their formation and since some Ca^2+^ channels are known to possess mechanosensing properties, activity of filopodial Ca^2+^ channels might be tightly interlinked with the filopodia mechanosensing function. We tested this hypothesis by monitoring changes in the intra-filopodial Ca^2+^ level in response to application of stretching force to individual filopodia of several cell types. It has been found that stretching forces of tens of pN strongly promote Ca^2+^ influx into filopodia, causing persistent Ca^2+^ oscillations that last for minutes even after the force is released. Most of the known mechanosensitive Ca^2+^ channels, such as Piezo 1, Piezo 2 and TRPV4, were found to be dispensable for the observed force-dependent Ca^2+^ influx. In contrast, L-type Ca^2+^ channels appear to be a key component in the discovered phenomenon. Since previous studies have shown that intra-filopodial transient Ca^2+^ signals play an important role in guidance of cell migration, our results suggest that the force-dependent activation of L-type Ca^2+^ channels may contribute to this process. Overall, our study reveals an intricate interplay between mechanical forces and Ca^2+^ signaling in filopodia, providing novel mechanistic insights for the force-dependent filopodia functions in guidance of cell migration.

**Significance statement:** We found that tensile forces of tens of pN applied to individual filopodia trigger Ca^2+^ influx through L-type Ca^2+^ channels, producing persistent Ca^2+^ oscillations inside mechanically stretched filopodia. Resulting elevation of the intra-filopodial Ca^2+^ level in turn leads to downstream activation of calpain protease, which is known to play a crucial role in regulation of the cell adhesion dynamics. Thus, our work suggests that L-type channel-dependent Ca^2+^ signaling and the mechanosensing function of filopodia are coupled to each other, synergistically governing cell adhesion and motion in a force-dependent manner. Since L-type Ca^2+^ channels have been previously found in many different cell types, such as neural or cancer cells, the above mechanism is likely to be widespread among various cell lines.
