## Supplementary material for "Mechanosensitive calcium signaling in filopodia": Data S1

### Sheet: Sheet1
Figure 5 raw data
		Fibronectin-coated microbeads									ConA-coated microbeads
WT HeLa-JW	HeLa-JW + α1C L-type VGCC subunit	HeLa-JW + empty vector	WT HEK-293	HEK-293 Piezo1 KO, untreated	HEK-293 Piezo1 KO, untreated, no force	HEK-293 Piezo1 KO, untreated	HEK-293 Piezo1 KO, untreated, no force	HEK-293 Piezo1 KO, thapsigargin	HEK-293 Piezo1 KO, EGTA	HEK-293 Piezo1 KO, GSK2193874	HEK-293 Piezo1 KO, amlodipine besylate	HEK-293 Piezo1 KO, amlodipine washed out	HEK-293 Piezo1 KO, lidocaine	HEK-293 Piezo1 KO, amlodipine + lidocaine
0.07562	0.61884	0.08298	0.03615	1.27551	0.06658	0.26619	0.14639	1.87393	0.02659	0.58775	0.57204	0.39373	0.05028	0.21849
0.68899	0.28848	0.22818	0.75161	0.04235	0.08042	0.18753	0.21383	0.98693	0.02469	0.54225	0.04747	0.6108	0.25031	0.28297
0.39575	0.85329	0.03567	0.73333	0.24046	0.05358	0.9631	0.33577	0.11301	0.02968	0.17952	0.47415	0.8303	0.11268	0.02955
0.1072	0.28659	0.05473	0.3318	0.52382	0.09244	0.39008	0.23176	0.25524	0.04577	0.47561	0.18924	0.85678	0.05826	0.11063
0.13015	0.94139	0.05275	0.34697	0.2012	0.09281	0.36093	0.10686	0.15362	0.03312	0.34333	0.04488	0.57319	0.20882	0.04796
0.12757	0.35638	0.30618	1.36581	0.81757	0.09869	0.2372	0	0.95576	0.10319	0.26671	0.51108	0.33264	0.08672	0.13404
0.24843	0.13413	0.16386	0.35272	0.1428	0.03545	0.04791	0.05395	0.16098	0.03734	0.27673	0.04953	0.50163	0.40291	0.11601
0.51356	1.04449	0.26751	1.04891	0.26093	0.03382	0.19603	0	0.03942	0.02996	0.42189	0.04703	0.25781	0.28505	0.29906
0.16332	0.59897	0.18298	0.12408	0.4553		0.8655	0.1846	0.26975	0.02157	0.4475	0.01509	0.84215	0.26471	0.16528
0.35463	0.40212	0.0608	0.07603	0.26968		0.54147	0.14629	0.80098	0.01427	0.18522	0.07932	0.63011	0.09215	0.62121
0.075	0.16769	0.11208	1.10579	0.12176				0.17218		0.50613	0.30426	0.37061	0.18536	0.31976
0.08537	0.30596	0.1061						0.23724		0.37032	0.26052	0.3937	0.11721	0.06781
0.01438	0.59656	0.14014						0.07848			0.09694	0.20631	0.25926	0.14976
0.87769	0.36002	0.29135						0.45974			0.08569		0.05418	0.21548
0.767	0.3829							0.31836			0.12012
0.19693	0.13175										0.18963
0.17739	0.63154										0.09317
0.3792	0.77609										0.13263
0.29202	0.19479										0.02329
	0.24802										0.02737
	0.23284										0.14457
											0.09166
